# Mitochondrial genomes of leafhoppers and a parasitoid fly expand genomic resources for the Eastern Canadian Arctic

**DOI:** 10.64898/2026.10.13.759010

**Authors:** Florent Sylvestre, Nicolas Plante, Joshua Molligan, Amélie Grégoire Taillefer, Edel-Pérez-López

## Abstract

Arctic and Subarctic insect biodiversity remains poorly represented in molecular reference databases, limiting the identification of resident taxa and the detection of ecological changes associated with climate warming. Leafhoppers are particularly relevant to northern surveillance because they are sensitive to changes in vegetation and climate, and some species transmit phytoplasmas and other plant pathogens. We used Illumina sequencing to characterize mitochondrial genomes from pooled, morphologically identified leafhoppers collected through the Nunavik Sentinels community science program in Eeyou Istchee, Nunavik, and Nunatsiavut. Eight complete mitochondrial genomes were recovered, representing seven leafhopper lineages and one pipunculid fly. The genomes ranged from 15,475 to 18,051 bp, had mean sequencing depths of 1,003×–3,366×, and contained the 37 genes expected in insect mitochondria. Molecular analyses revealed a *Sorhoanus*-like lineage within a pool identified as *Psammotettix alienus*, demonstrating the capacity of untargeted sequencing to detect taxa overlooked during morphological sorting. A *Tomosvaryella*-like mitochondrial genome was also recovered from a pool composed of *Diplocolenus abdominalis*. This finding is consistent with the presence of parasitoid within a host but does not establish a direct host–parasitoid association. COI comparisons supported the higher level placement of the taxa but frequently failed to provide species-level resolution because of incomplete reference coverage, inconsistent nomenclature, and low divergence among closely related species. Phylogenetic analysis of the 13 mitochondrial protein-coding genes supported the expected tribal placements, but provided limited resolution for some deeper relationships, reinforcing the need to expand the availability of nuclear genomic data for leafhopper phylogenetics. These voucher-linked and geographically referenced mitogenomes expand the molecular representation of northern insects and provide foundational resources for monitoring leafhopper diversity, potential plant disease vectors, and their natural enemies in rapidly changing northern ecosystems.
