## Supplementary Tables for "Mitochondrial genomes of leafhoppers and a parasitoid fly expand genomic resources for the Eastern Canadian Arctic"

### Sheet: Table S1
Family /SubFamilly	Tribe	Order	Species	Accession	Reference
Cercopidae	Callitettixini	Callitettix	braconoides	JX844628	Liu et al. -2014
Cercopidae	Cosmoscartini	Cosmoscarta	dorsimacula	MK256929	Yan and Zu -2019
Deltocephalinae	Athysanini	Abrus	daozhenensis	MZ274046	GenBank
Deltocephalinae	Athysanini	Abrus	yunshanensis	MZ274047	GenBank
Deltocephalinae	Chiasmini	Exitianus	indicus	KY039128	Song,Cai,and Li -2017
Deltocephalinae	Chiasmini	Nephotettix	cincticeps	KP749836	GenBank
Deltocephalinae	Cicadulini	Watanabella	graminea	MK234840	Yang et al - 2019
Deltocephalinae	Deltocephalini	Alobaldia	tobae	KY039116	Song, Cai and Li - 2017
Deltocephalinae	Deltocephalini	Deltocephalus	uncinatus	OP978288	This study
Deltocephalinae	Deltocephalini	Graminella	nigrinota	OP978290	This study
Deltocephalinae	Deltocephalini	Maiestas	distincta	OP972719	This study
Deltocephalinae	Drabescini	Drabescoides	nuchalis	KR349344	Wu et al. - 2016
Deltocephalinae	Drabescini	Drabescus	ineffectus	MT527188	Xu et al - 2020
Deltocephalinae	Drabescini	Roxasellana	stellata	MT527187	Xu et al - 2020
Deltocephalinae	Fieberiellini	Fieberiella	septentrionalis	MW078430	Luo et al. - 2021
Deltocephalinae	Macrostelini	Macrosteles	quadrimaculatus	MG727894	Du et al -2019
Deltocephalinae	Macrostelini	Macrosteles	quadrilineatus	NC_034781.1	Mao et al - 2017
Deltocephalinae	Mukariini	Mukaria	splendida	MG813485	Yang
Deltocephalinae	Opsiini	Hishimonoides	recurvatis	KY364883	GenBank
Deltocephalinae	Opsiini	Japananus	hyalinus	KY129954	Du et al -2017
Deltocephalinae	Opsiini	Orosius	orientalis	KY039146	Song et al - 2017
Deltocephalinae	Paralimnini	Paralaevicephalus	gracilipenis	MK450366	Xing and Wang - 2019
Deltocephalinae	Paralimnini	Yanocephalus	yanonis	KY039113	Song et al - 2017
Deltocephalinae	Penthimiini	Penthimia	melanocephala	MT768010	Xu and Dai -2021
Deltocephalinae	Penthimiini	Reticuluma	hamata	MN922303	Xu and Dai - 2020
Deltocephalinae	Scaphoideini	Changbaninus	pleiospicules	MT332317	GenBank
Deltocephalinae	Scaphoideini	Phlogothamnus	polymaculatus	MT332322.1	-
Deltocephalinae	Scaphoideini	Scaphoideus	maai	KY817243	Du et al -2017
Deltocephalinae	Scaphoideini	Scaphoideus	maculatus	MT332316	GenBank
Eurymelinae	Idiocerini	Idiocerus	consimilis	NC_070003.1
Eurymelinae	Idiocerini	Populicerus	confusus	MT341642	Shan et al. -2020
Eurymelinae	Idiocerini	Sahlbergotettix	salicicola	NC_070002.1	Tian at al. - 2022
Eurymelinae	Idiocerini	Populicerus	populi	MH492318	Wang et al -2018
Cicadidae	Lamotialnini	Magicicada	tredecula	MH937695	Du et al. - 2019
Cicadidae	Fidicinini	Diceroprocta	semicincta	KM000131	GenBank
Membracidae	Leptobelini	Leptobelus	gazella	JF801955	Zhao and Liang - 2016
Membracidae	Polyglyptini	Entylia	carinata	KX495488	Ma oet al - 2016
Aphrodinae	Aphrodini	Aphrodes	bicincta	OR168706.1	Liang,Z.
Aphrodinae	Aphrodini	Stroggylocephalus	agrestis	OR187385.1	Liang,Z.

### Sheet: Table S2
Species	Raw reads	Cleaned reads	Reads collected by GetOrganelles	Mean Coverage
Diplocolenus abdoninalis	42118254	41855668	7683051/605824/1310220	1003
Hebecephalus algidus	43619087	43328387	4476992/974256/1022725	3304
Macustus grisescens	44634363	44387709	2588/126/182	NA
Psammotettix alienus	44477430	44191128	215556/26392/31733	1802
Limotettix myralis	43091072	42777388	214577/12077/12545	3366
limotettix plutonius	41622330	41386427	130325/5456/5379	1869
Stroggylocephalus mixtus	44594900	44311030	0/5725783/0	1851
Sorhoanus sp	-	-	-	2003
Tomosvaryella sp	-	-	-	1413

### Sheet: Table S3
Species	Genus	Species	Confidence	Supporting Recs
Diplocolenus abdominalis	Diplocolenus	-	100	14
Stroggylocephalus mixtus	Stroggylocephalus	Stroggylocephalus placidus	100	8
Hebecephalus algidus	Hebecephalus	-	100	7
Psammotettix alienus	Psammotettix	-	100	15
Limotettix_myralis	Scleroracus	Scleroracus arctostaphyli	100	4
Limotettix_plutonius	Ophiola	Ophiola corniculus	100	2
Psammotettix alienus - secondary	Sorhoanus	Sorhoanus xanthoneurus	97.87	23

### Sheet: Table S4
Limotettix plutonius					Limotettix myrialys
Tribe	Genus	Species	ID%		Tribe	Genus	Species	ID%
Limotettigini	Ophiola	Ophiola corniculus	100		Limotettigini	Scleroracus	Scleroracus arctostaphyli	100
Limotettigini	Ophiola	Ophiola corniculus	99.85		Limotettigini	Scleroracus	Scleroracus arctostaphyli	99.7
Limotettigini	Limotettix	-	99.85		Limotettigini	Scleroracus	Scleroracus arctostaphyli	99.24
Limotettigini	Scleroracus	Scleroracus dasidus	97.87		Limotettigini	Limotettix	-	99.24
Limotettigini	Limotettix	-	97.86		Limotettigini	Limotettix	-	99.24
Limotettigini	Scleroracus	Scleroracus dasidus	97.85		Limotettigini	Limotettix	-	99.24
Limotettigini	Scleroracus	Scleroracus dasidus	97.57		Limotettigini	Limotettix	-	99.24
Limotettigini	Scleroracus	Scleroracus dasidus	97.57		Limotettigini	Limotettix	-	99.24
Limotettigini	Limotettix	-	97.57		Limotettigini	Limotettix	-	99.24
Limotettigini	Scleroracus	Scleroracus dasidus	97.55		Limotettigini	Limotettix	-	99.24
Limotettigini	Scleroracus	Scleroracus dasidus	97.55		Limotettigini	Limotettix	-	99.12
Limotettigini	Limotettix	-	97.54		Limotettigini	Limotettix	-	99.12
Limotettigini	Scleroracus	Scleroracus dasidus	97.54		Limotettigini	Limotettix	-	99.09
Limotettigini	Scleroracus	Scleroracus dasidus	97.54		Limotettigini	Scleroracus	Scleroracus arctostaphyli	99.09
Limotettigini	Limotettix	-	97.54		Limotettigini	Limotettix	-	99.09
Limotettigini	Limotettix	-	97.54		Limotettigini	Limotettix	-	98.97
Limotettigini	Scleroracus	Scleroracus dasidus	97.42
Limotettigini	Scleroracus	Scleroracus dasidus	97.42
Limotettigini	Scleroracus	Scleroracus dasidus	97.42
Limotettigini	Scleroracus	Scleroracus dasidus	97.4
Limotettigini	Scleroracus	Scleroracus dasidus	97.26
Limotettigini	Scleroracus	Scleroracus dasidus	97.26
Limotettigini	Scleroracus	Scleroracus dasidus	97.26
Limotettigini	Limotettix	-	97.26
